# A single nuclei expression resource for exploring dog brain cell transcriptomic diversity

**DOI:** 10.64898/2026.09.14.751376

**Authors:** Matthew J. Christmas, Eric Pederson, Ola Wallerman, Paul Theodor Pyl, Susanne E. Reinsbach, Elisabeth Sundström, Chao Wang, Åsa Karlsson, Maja L. Arendt, Jennifer R. S. Meadows, Kerstin Lindblad-Toh

## Abstract

Domesticated dogs present a unique case in nature where mutualism with and selective breeding by humans has led to profound changes in their environment, physiology, and behaviour compared to their wolf-like ancestors. Dog tameness, sociability, and trainability have likely evolved due to significant alterations to brain function. Exploring the effects of domestication on the dog brain will be facilitated by the characterisation of dog brain cell diversity, a task which is not yet complete. To fill this gap, we use single-nucleus RNA sequencing and survey cell types across the dog brain. We present transcriptomes from almost 60,000 cells sampled from the cerebellum, thalamus, and three regions of the cerebrum. Our analysis identified 24 major clusters representing 21 broad cell types, and 131 subclusters revealing regional variation. Comparisons with human and mouse datasets revealed a high level of conservation in neurons across mammalian brains, and greater divergence in glial cells, particularly oligodendrocytes. We demonstrate the utility of the dataset for interrogating specific gene expression patterns across the brain, including genes implicated in dog domestication, behavioural traits, and disease. We discover distinct differences in the expression of opioid receptors in the brains of dogs, compared to humans and mice, providing a potential explanation for dogs’ higher tolerance and lower risk of severe adverse effects of opioid drugs. The data from this project are released via a web application for use by the wider community.
