## Supplementary tables for "A single nuclei expression resource for exploring dog brain cell transcriptomic diversity"

### Sheet: S1. Dog details
Table S1. Details of sampled dogs
Sample ID	Sampled From	Year	Breed	Sex	Age (years)	Health status	Coat colour	Eye colour	Frontal lobe	Occipital lobe	Temporal lobe	Cerebellum	Thalamus
F1	Zyagen	2019	Beagle	Female	3	Healthy	Black, white, tan	Deep brown
M1	Zyagen	2019	Beagle	Male	3	Healthy	Black, white, tan	Deep brown
F2	Zyagen	2020	Beagle	Female	3	Healthy	Black, white, tan	Deep brown
M2	Zyagen	2020	Beagle	Male	3	Healthy	Black, white, tan	Deep brown

### Sheet: S2. Nuclei counts
Sample ID	Tissue ID	Dog ID	Technology	Nuclei count (nuclei/ul)	cDNA conc (ng/ul)
F1-3-temporal_cortex-new_ref	Temporal cortex	F1	10X	940	3.7
F2-3-temporal_cortex-WF-3732-EP-2-TL_new_ref	Temporal cortex	F2	10X	2830	40
M2-2-cerebellum-10X_108_new_ref	Cerebellum	M2	10X	575	9.4
F2-2-cerebellum-10X_109_new_ref	Cerebellum	F2	10X	1570	6.2
F2-4-frontal_lobe-10X-1-new_ref	Frontal cortex	F2	10X	1180	3.27
M1-6-thalamus-Sample_VF-3352-10X-2-new_ref	Thalamus	M2	10X	1165	3.8
M1-1-occipital_cortex-10X_21_023_new_ref	Occipital cortex	M1	10X	1157	3.558
F2-4-frontal_lobe-EP_10X-1-fl_new_ref	Frontal cortex	F2	10X	1010	3.69
M2_frontal_lobe__mega_v1_samples	Frontal cortex	M2	Parse	1396	12.9
M2_thalamus__mega_extra_v1	Thalamus	M2	Parse	1400	2.54
M2_temporal_cortex__medi_v1	Temporal cortex	M2	Parse	1750	17.5
M2_occipital_cortex_Y__medi_v1	Occipital cortex	M2	Parse	1750	17.5
M2_thalamus__medi_v1	Thalamus	M1	Parse	1750	17.5
M2_occipital_cortex_N__medi_v1	Occipital cortex	M2	Parse	1750	17.5
M2_frontal_lobe__medi_v1	Frontal cortex	M2	Parse	1750	17.5
F2_thalamus__medi_v1	Thalamus	F2	Parse	1750	17.5
F2_occipital_cortex__medi_v1	Occipital cortex	F2	Parse	1750	17.5
F2_frontal_lobe__medi_v1	Frontal cortex	F2	Parse	1750	17.5
F1_cerebellum_Y__medi_v1	Cerebellum	F1	Parse	1750	17.5

### Sheet: S3. snRNAseq Data QC
10X Samples QC
Library	Tissue	Dog	Technology	Estimated Number of Cells	Mean Reads per Cell	Median Genes per Cell	Number of Reads	Valid Barcodes	Sequencing Saturation	Q30 Bases in Barcode	Q30 Bases in RNA Read	Q30 Bases in UMI	Reads Mapped to Genome	Reads Mapped Confidently to Genome	Reads Mapped Confidently to Intergenic Regions	Reads Mapped Confidently to Intronic Regions	Reads Mapped Confidently to Exonic Regions	Reads Mapped Confidently to Transcriptome	Reads Mapped Antisense to Gene	Fraction Reads in Cells	Total Genes Detected	Median UMI Counts per Cell
F2-2-cerebellum-10X_109_new_ref	Cerebellum	F2	10X	6500	65986	2195	428909189	0.974	0.615	0.931	0.916	0.907	0.647	0.603	0.096	0.417	0.09	0.484	0.022	0.755	18443	5147
M2-2-cerebellum-10X_108_new_ref	Cerebellum	M2	10X	10400	44877	1191	466716772	0.979	0.466	0.935	0.915	0.911	0.594	0.559	0.095	0.374	0.09	0.445	0.019	0.731	18906	1784
F2-4-frontal_lobe-10X-1-new_ref	Frontal lobe	F2	10X	55652	8497	757	472859192	0.973	0.418	0.97	0.838	0.968	0.462	0.417	0.083	0.279	0.056	0.317	0.017	0.88	18648	969
F2-4-frontal_lobe-EP_10X-1-fl_new_ref	Frontal lobe	F2	10X	3304	265339	1236	876680794	0.972	0.932	0.969	0.891	0.953	0.612	0.508	0.145	0.258	0.105	0.346	0.016	0.475	17021	2024
M1-1-occipital_cortex-10X_21_023_new_ref	Occipital lobe	M1	10X	6207	48879	2829	303394339	0.982	0.454	0.966	0.937	0.963	0.727	0.698	0.114	0.472	0.113	0.562	0.021	0.693	18320	7917
F1-3-temporal_cortex-new_ref	Temporal lobe	F1	10X	68325	6573	820	449082391	0.973	0.341	0.97	0.853	0.967	0.522	0.484	0.092	0.336	0.057	0.372	0.02	0.936	18823	1076
F2-3-temporal_cortex-WF-3732-EP-2-TL_new_ref	Temporal lobe	F2	10X	30734	40705	985	1251025293	0.977	0.794	0.96	0.901	0.955	0.85	0.704	0.199	0.261	0.244	0.488	0.016	0.711	18484	1313
M1-6-thalamus-Sample_VF-3352-10X-2-new_ref	Thalamus	M1	10X	45939	8529	882	391818594	0.976	0.471	0.972	0.861	0.971	0.61	0.575	0.102	0.407	0.066	0.449	0.023	0.826	18579	1196
Parse samples QC
Library	Tissue	Dog	Technology	sample_well_count	number_of_cells	cf4_number_of_cells	cf4_median_tscp_per_cell	cf4_median_tscp_at50	cf4_median_genes_per_cell	mean_reads_per_cell	number_of_reads	number_of_tscp	cf4_number_of_tscp	sequencing_saturation	valid_barcode_fraction	bc1_Q30	bc2_Q30	bc3_Q30	cDNA_Q30	polyN_Q30	transcriptome_map_fraction	tso_fraction_in_read1	cf4_fraction_reads_in_cells	cf4_fraction_tscp_in_cells	cf4_fraction_exonic	cell_tscp_cutoff	cell_tscp_f01_slope
F1_cerebellum_Y__medi_v1	Cerebellum	F1	Parse	8	839	839	2858	1734.85	1491	167314	1.40376e+08	9958809	9958809	0.8237	0.7072	0.8925	0.9233	0.9417	0.9018	0.9355	0.5682	0.3815	0.7861	0.7153	0.1182	1088.83	2.0172
F2_frontal_lobe__medi_v1	Frontal lobe	F2	Parse	16	1510	1510	1917	1168.28	1224.5	77915.5	1.17652e+08	8346697	8346697	0.8204	0.7107	0.8936	0.9236	0.9424	0.9015	0.9363	0.5664	0.3869	0.6555	0.5825	0.1696	836.217	1.9564
M2_frontal_lobe__medi_v1	Frontal lobe	M2	Parse	16	1543	1543	15875	9554.23	4322	387922	5.98564e+08	42464357	42464357	0.8308	0.7083	0.8928	0.9232	0.9417	0.9019	0.9354	0.5692	0.3883	0.8685	0.7736	0.1111	4409.6	2.9356
M2_frontal_lobe__mega_v1_samples	Frontal lobe	M2	Parse	20	13750	13750	1327	3477.45	889	27071.1	3.72228e+08	66299605	66299605	0.1908	0.5212	0.8878	0.9165	0.9323	0.8992	0.9282	0.4148	0.5799	0.3971	0.3883	0.1236	779.289	2.026
F2_occipital_cortex__medi_v1	Occipital lobe	F2	Parse	16	4143	4143	1653	1013.98	1103	46373.3	1.92124e+08	13630018	13630018	0.8151	0.7127	0.8941	0.9239	0.9427	0.9016	0.9366	0.5665	0.387	0.7722	0.6955	0.1754	596.183	2.3709
M2_occipital_cortex_N__medi_v1	Occipital lobe	M2	Parse	8	900	900	33426	20208.5	6068	816942	7.35248e+08	52161238	52161238	0.827	0.7047	0.892	0.9229	0.9412	0.9019	0.9349	0.5695	0.3837	0.8307	0.7119	0.1031	9626.65	3.172
M2_occipital_cortex_Y__medi_v1	Occipital lobe	M2	Parse	16	1135	1135	1855	1138.1	1194	60831.1	6.90433e+07	4898186	4898186	0.815	0.7094	0.893	0.9234	0.9418	0.9019	0.9356	0.5689	0.3867	0.7285	0.6594	0.1693	692.465	2.9358
M2_temporal_cortex__medi_v1	Temporal lobe	M2	Parse	16	1475	1475	14105	8474.03	4152	316344	4.66607e+08	33102832	33102832	0.8322	0.7063	0.8924	0.9231	0.9418	0.9015	0.9355	0.5676	0.3829	0.8465	0.7459	0.1209	3916.12	3.5229
F2_thalamus__medi_v1	Thalamus	F2	Parse	16	2335	2335	1822	1107.18	1185	78896.5	1.84223e+08	13069483	13069483	0.8228	0.71	0.893	0.923	0.9419	0.9016	0.9358	0.5679	0.3917	0.7103	0.5965	0.1705	995.372	1.6554
M2_thalamus__medi_v1	Thalamus	M2	Parse	16	1459	1459	2159	1311	1365	69432.6	1.01302e+08	7186753	7186753	0.8234	0.7134	0.8939	0.9237	0.9425	0.9017	0.9364	0.5673	0.3885	0.7729	0.6587	0.1585	805.038	2.2938
M2_thalamus__mega_extra_v1	Thalamus	M2	Parse	16	2186	2186	1094.5	832.652	820.5	42754.8	9.3462e+07	5787248	5787248	0.6572	0.4519	0.8947	0.9332	0.958	0.8574	0.9563	0.3809	0.5229	0.7597	0.7149	0.161	450.659	1.9394

### Sheet: S4. Final dataset summary
Library	Tissue	Dog	Technology	Total_Nuclei	Mean_UMIs_per_Nucleus	Median_UMIs_per_Nucleus	Mean_Genes_per_Nucleus	Median_Genes_per_Nucleus
F2-2-cerebellum-10X_109_new_ref	Cerebellum	F2	10X	5585	5301	4342	2057	2004
M2-2-cerebellum-10X_108_new_ref	Cerebellum	M2	10X	6253	2391	1710	1255	1097
F2-4-frontal_lobe-10X-1-new_ref	Frontal lobe	F2	10X	4529	959	833	530	472
F2-4-frontal_lobe-EP_10X-1-fl_new_ref	Frontal lobe	F2	10X	2404	2347	2112.5	1325	1292
M1-1-occipital_cortex-10X_21_023_new_ref	Occipital lobe	M1	10X	6096	7078	6451.5	2483	2559.5
F1-3-temporal_cortex-new_ref	Temporal lobe	F1	10X	5755	915	814	526	481
F2-3-temporal_cortex-WF-3732-EP-2-TL_new_ref	Temporal lobe	F2	10X	3175	10250	8958	3081	3183
M1-6-thalamus-Sample_VF-3352-10X-2-new_ref	Thalamus	M1	10X	6738	1178	996	642	559
F1_cerebellum_Y__medi_v1	Cerebellum	F1	Parse	678	2423	1891.5	1273	1137
F2_frontal_lobe__medi_v1	Frontal lobe	F2	Parse	837	1840	1564	1132	1057
M2_frontal_lobe__medi_v1	Frontal lobe	M2	Parse	2265	4002	1936	1632	1180
M2_frontal_lobe__mega_v1_samples	Frontal lobe	M2	Parse	4447	1340	1248	892	904
F2_occipital_cortex__medi_v1	Occipital lobe	F2	Parse	3097	1826	1622	1143	1084
M2_occipital_cortex_N__medi_v1	Occipital lobe	M2	Parse	1569	7043	3985	2213	1888
M2_occipital_cortex_Y__medi_v1	Occipital lobe	M2	Parse	650	1250	1198.5	843	836
M2_temporal_cortex__medi_v1	Temporal cortex	M2	Parse	2050	3169	1685.5	1450	1068
F2_thalamus__medi_v1	Thalamus	F2	Parse	1440	905	803	657	601
M2_thalamus__medi_v1	Thalamus	M2	Parse	775	985	815	713	631
M2_thalamus__mega_extra_v1	Thalamus	M2	Parse	692	964	847	715	652.5

### Sheet: S5. Cluster and tech cell count
Per cluster nuclei counts
By library:					By technology:
Harmony_clusters	sample_id	n			Harmony_clusters	technology	n
0	F1-3-temporal_cortex-new_ref	2			0	10X	7435
0	F1_cerebellum_Y__medi_v1	409			0	parse	523
0	F2-2-cerebellum-10X_109_new_ref	4073			1	10X	4850
0	F2-4-frontal_lobe-EP_10X-1-fl_new_ref	1			1	parse	3061
0	F2_frontal_lobe__medi_v1	21			2	10X	3697
0	F2_occipital_cortex__medi_v1	12			2	parse	2236
0	F2_thalamus__medi_v1	30			3	10X	3042
0	M1-1-occipital_cortex-10X_21_023_new_ref	2			3	parse	2244
0	M2-2-cerebellum-10X_108_new_ref	3357			4	10X	4358
0	M2_frontal_lobe__medi_v1	3			4	parse	532
0	M2_occipital_cortex_N__medi_v1	3			5	10X	2713
0	M2_occipital_cortex_Y__medi_v1	3			5	parse	2000
0	M2_temporal_cortex__medi_v1	2			6	10X	2592
0	M2_thalamus__medi_v1	31			6	parse	1518
0	M2_thalamus__mega_extra_v1	9			7	10X	2030
1	F1-3-temporal_cortex-new_ref	1370			7	parse	1330
1	F1_cerebellum_Y__medi_v1	14			8	10X	2059
1	F2-3-temporal_cortex-WF-3732-EP-2-TL_new_ref	856			8	parse	1181
1	F2-4-frontal_lobe-10X-1-new_ref	910			9	10X	1270
1	F2-4-frontal_lobe-EP_10X-1-fl_new_ref	412			9	parse	1904
1	F2_frontal_lobe__medi_v1	170			10	10X	1702
1	F2_occipital_cortex__medi_v1	619			10	parse	103
1	F2_thalamus__medi_v1	90			11	10X	871
1	M1-1-occipital_cortex-10X_21_023_new_ref	1288			11	parse	470
1	M1-6-thalamus-Sample_VF-3352-10X-2-new_ref	7			12	10X	845
1	M2-2-cerebellum-10X_108_new_ref	7			12	parse	46
1	M2_frontal_lobe__medi_v1	378			13	10X	651
1	M2_frontal_lobe__mega_v1_samples	1193			13	parse	198
1	M2_occipital_cortex_N__medi_v1	204			14	10X	132
1	M2_occipital_cortex_Y__medi_v1	108			14	parse	495
1	M2_temporal_cortex__medi_v1	283			15	10X	368
1	M2_thalamus__medi_v1	1			15	parse	256
1	M2_thalamus__mega_extra_v1	1			16	10X	531
2	F1-3-temporal_cortex-new_ref	666			16	parse	69
2	F1_cerebellum_Y__medi_v1	6			17	10X	524
2	F2-2-cerebellum-10X_109_new_ref	1			17	parse	51
2	F2-3-temporal_cortex-WF-3732-EP-2-TL_new_ref	579			18	10X	269
2	F2-4-frontal_lobe-10X-1-new_ref	546			18	parse	167
2	F2-4-frontal_lobe-EP_10X-1-fl_new_ref	413			19	10X	394
2	F2_frontal_lobe__medi_v1	98			19	parse	38
2	F2_occipital_cortex__medi_v1	573			20	10X	188
2	F2_thalamus__medi_v1	38			20	parse	19
2	M1-1-occipital_cortex-10X_21_023_new_ref	1485			21	10X	10
2	M1-6-thalamus-Sample_VF-3352-10X-2-new_ref	5			21	parse	59
2	M2-2-cerebellum-10X_108_new_ref	2
2	M2_frontal_lobe__medi_v1	307
2	M2_frontal_lobe__mega_v1_samples	752
2	M2_occipital_cortex_N__medi_v1	132
2	M2_occipital_cortex_Y__medi_v1	115
2	M2_temporal_cortex__medi_v1	211
2	M2_thalamus__medi_v1	1
2	M2_thalamus__mega_extra_v1	3
3	F1-3-temporal_cortex-new_ref	801
3	F1_cerebellum_Y__medi_v1	13
3	F2-2-cerebellum-10X_109_new_ref	32
3	F2-3-temporal_cortex-WF-3732-EP-2-TL_new_ref	69
3	F2-4-frontal_lobe-10X-1-new_ref	742
3	F2-4-frontal_lobe-EP_10X-1-fl_new_ref	165
3	F2_frontal_lobe__medi_v1	115
3	F2_occipital_cortex__medi_v1	100
3	F2_thalamus__medi_v1	322
3	M1-1-occipital_cortex-10X_21_023_new_ref	267
3	M1-6-thalamus-Sample_VF-3352-10X-2-new_ref	577
3	M2-2-cerebellum-10X_108_new_ref	389
3	M2_frontal_lobe__medi_v1	355
3	M2_frontal_lobe__mega_v1_samples	93
3	M2_occipital_cortex_N__medi_v1	274
3	M2_occipital_cortex_Y__medi_v1	63
3	M2_temporal_cortex__medi_v1	449
3	M2_thalamus__medi_v1	278
3	M2_thalamus__mega_extra_v1	182
4	F1-3-temporal_cortex-new_ref	64
4	F1_cerebellum_Y__medi_v1	17
4	F2-2-cerebellum-10X_109_new_ref	199
4	F2-3-temporal_cortex-WF-3732-EP-2-TL_new_ref	20
4	F2-4-frontal_lobe-10X-1-new_ref	51
4	F2-4-frontal_lobe-EP_10X-1-fl_new_ref	4
4	F2_frontal_lobe__medi_v1	11
4	F2_occipital_cortex__medi_v1	30
4	F2_thalamus__medi_v1	158
4	M1-1-occipital_cortex-10X_21_023_new_ref	7
4	M1-6-thalamus-Sample_VF-3352-10X-2-new_ref	3917
4	M2-2-cerebellum-10X_108_new_ref	96
4	M2_frontal_lobe__medi_v1	30
4	M2_frontal_lobe__mega_v1_samples	35
4	M2_occipital_cortex_N__medi_v1	6
4	M2_occipital_cortex_Y__medi_v1	6
4	M2_temporal_cortex__medi_v1	17
4	M2_thalamus__medi_v1	123
4	M2_thalamus__mega_extra_v1	99
5	F1-3-temporal_cortex-new_ref	798
5	F1_cerebellum_Y__medi_v1	3
5	F2-3-temporal_cortex-WF-3732-EP-2-TL_new_ref	288
5	F2-4-frontal_lobe-10X-1-new_ref	657
5	F2-4-frontal_lobe-EP_10X-1-fl_new_ref	320
5	F2_frontal_lobe__medi_v1	96
5	F2_occipital_cortex__medi_v1	402
5	F2_thalamus__medi_v1	53
5	M1-1-occipital_cortex-10X_21_023_new_ref	615
5	M1-6-thalamus-Sample_VF-3352-10X-2-new_ref	35
5	M2_frontal_lobe__medi_v1	251
5	M2_frontal_lobe__mega_v1_samples	808
5	M2_occipital_cortex_N__medi_v1	99
5	M2_occipital_cortex_Y__medi_v1	67
5	M2_temporal_cortex__medi_v1	217
5	M2_thalamus__medi_v1	2
5	M2_thalamus__mega_extra_v1	2
6	F1-3-temporal_cortex-new_ref	668
6	F1_cerebellum_Y__medi_v1	4
6	F2-3-temporal_cortex-WF-3732-EP-2-TL_new_ref	258
6	F2-4-frontal_lobe-10X-1-new_ref	646
6	F2-4-frontal_lobe-EP_10X-1-fl_new_ref	296
6	F2_frontal_lobe__medi_v1	73
6	F2_occipital_cortex__medi_v1	402
6	F2_thalamus__medi_v1	43
6	M1-1-occipital_cortex-10X_21_023_new_ref	688
6	M1-6-thalamus-Sample_VF-3352-10X-2-new_ref	32
6	M2-2-cerebellum-10X_108_new_ref	4
6	M2_frontal_lobe__medi_v1	165
6	M2_frontal_lobe__mega_v1_samples	544
6	M2_occipital_cortex_N__medi_v1	64
6	M2_occipital_cortex_Y__medi_v1	63
6	M2_temporal_cortex__medi_v1	160
7	F1-3-temporal_cortex-new_ref	527
7	F1_cerebellum_Y__medi_v1	1
7	F2-2-cerebellum-10X_109_new_ref	8
7	F2-3-temporal_cortex-WF-3732-EP-2-TL_new_ref	517
7	F2-4-frontal_lobe-10X-1-new_ref	341
7	F2-4-frontal_lobe-EP_10X-1-fl_new_ref	256
7	F2_frontal_lobe__medi_v1	85
7	F2_occipital_cortex__medi_v1	303
7	F2_thalamus__medi_v1	19
7	M1-1-occipital_cortex-10X_21_023_new_ref	317
7	M1-6-thalamus-Sample_VF-3352-10X-2-new_ref	46
7	M2-2-cerebellum-10X_108_new_ref	18
7	M2_frontal_lobe__medi_v1	209
7	M2_frontal_lobe__mega_v1_samples	343
7	M2_occipital_cortex_N__medi_v1	107
7	M2_occipital_cortex_Y__medi_v1	85
7	M2_temporal_cortex__medi_v1	171
7	M2_thalamus__medi_v1	4
7	M2_thalamus__mega_extra_v1	3
8	F1-3-temporal_cortex-new_ref	270
8	F1_cerebellum_Y__medi_v1	1
8	F2-3-temporal_cortex-WF-3732-EP-2-TL_new_ref	203
8	F2-4-frontal_lobe-10X-1-new_ref	160
8	F2-4-frontal_lobe-EP_10X-1-fl_new_ref	286
8	F2_frontal_lobe__medi_v1	34
8	F2_occipital_cortex__medi_v1	427
8	F2_thalamus__medi_v1	18
8	M1-1-occipital_cortex-10X_21_023_new_ref	1137
8	M1-6-thalamus-Sample_VF-3352-10X-2-new_ref	3
8	M2_frontal_lobe__medi_v1	126
8	M2_frontal_lobe__mega_v1_samples	400
8	M2_occipital_cortex_N__medi_v1	22
8	M2_occipital_cortex_Y__medi_v1	41
8	M2_temporal_cortex__medi_v1	112
9	F1-3-temporal_cortex-new_ref	111
9	F1_cerebellum_Y__medi_v1	13
9	F2-2-cerebellum-10X_109_new_ref	113
9	F2-3-temporal_cortex-WF-3732-EP-2-TL_new_ref	18
9	F2-4-frontal_lobe-10X-1-new_ref	144
9	F2-4-frontal_lobe-EP_10X-1-fl_new_ref	65
9	F2_frontal_lobe__medi_v1	52
9	F2_occipital_cortex__medi_v1	53
9	F2_thalamus__medi_v1	353
9	M1-1-occipital_cortex-10X_21_023_new_ref	33
9	M1-6-thalamus-Sample_VF-3352-10X-2-new_ref	392
9	M2-2-cerebellum-10X_108_new_ref	394
9	M2_frontal_lobe__medi_v1	260
9	M2_frontal_lobe__mega_v1_samples	61
9	M2_occipital_cortex_N__medi_v1	419
9	M2_occipital_cortex_Y__medi_v1	42
9	M2_temporal_cortex__medi_v1	259
9	M2_thalamus__medi_v1	225
9	M2_thalamus__mega_extra_v1	167
10	F1-3-temporal_cortex-new_ref	1
10	F1_cerebellum_Y__medi_v1	1
10	F2-2-cerebellum-10X_109_new_ref	1
10	F2_occipital_cortex__medi_v1	1
10	F2_thalamus__medi_v1	23
10	M1-6-thalamus-Sample_VF-3352-10X-2-new_ref	1698
10	M2-2-cerebellum-10X_108_new_ref	2
10	M2_occipital_cortex_N__medi_v1	1
10	M2_temporal_cortex__medi_v1	1
10	M2_thalamus__medi_v1	27
10	M2_thalamus__mega_extra_v1	49
11	F1-3-temporal_cortex-new_ref	187
11	F1_cerebellum_Y__medi_v1	1
11	F2-2-cerebellum-10X_109_new_ref	5
11	F2-3-temporal_cortex-WF-3732-EP-2-TL_new_ref	271
11	F2-4-frontal_lobe-10X-1-new_ref	167
11	F2-4-frontal_lobe-EP_10X-1-fl_new_ref	106
11	F2_frontal_lobe__medi_v1	45
11	F2_occipital_cortex__medi_v1	98
11	F2_thalamus__medi_v1	5
11	M1-1-occipital_cortex-10X_21_023_new_ref	126
11	M1-6-thalamus-Sample_VF-3352-10X-2-new_ref	6
11	M2-2-cerebellum-10X_108_new_ref	3
11	M2_frontal_lobe__medi_v1	88
11	M2_frontal_lobe__mega_v1_samples	88
11	M2_occipital_cortex_N__medi_v1	47
11	M2_occipital_cortex_Y__medi_v1	39
11	M2_temporal_cortex__medi_v1	53
11	M2_thalamus__medi_v1	2
11	M2_thalamus__mega_extra_v1	4
12	F1-3-temporal_cortex-new_ref	7
12	F1_cerebellum_Y__medi_v1	31
12	F2-2-cerebellum-10X_109_new_ref	118
12	F2-3-temporal_cortex-WF-3732-EP-2-TL_new_ref	3
12	F2-4-frontal_lobe-10X-1-new_ref	2
12	F2-4-frontal_lobe-EP_10X-1-fl_new_ref	1
12	F2_frontal_lobe__medi_v1	2
12	F2_occipital_cortex__medi_v1	2
12	M1-1-occipital_cortex-10X_21_023_new_ref	1
12	M2-2-cerebellum-10X_108_new_ref	713
12	M2_frontal_lobe__medi_v1	3
12	M2_occipital_cortex_N__medi_v1	4
12	M2_temporal_cortex__medi_v1	1
12	M2_thalamus__medi_v1	2
12	M2_thalamus__mega_extra_v1	1
13	F1-3-temporal_cortex-new_ref	11
13	F1_cerebellum_Y__medi_v1	10
13	F2-2-cerebellum-10X_109_new_ref	179
13	F2-3-temporal_cortex-WF-3732-EP-2-TL_new_ref	5
13	F2-4-frontal_lobe-10X-1-new_ref	76
13	F2-4-frontal_lobe-EP_10X-1-fl_new_ref	15
13	F2_frontal_lobe__medi_v1	9
13	F2_occipital_cortex__medi_v1	18
13	F2_thalamus__medi_v1	18
13	M1-1-occipital_cortex-10X_21_023_new_ref	11
13	M2-2-cerebellum-10X_108_new_ref	354
13	M2_frontal_lobe__medi_v1	27
13	M2_frontal_lobe__mega_v1_samples	5
13	M2_occipital_cortex_N__medi_v1	62
13	M2_occipital_cortex_Y__medi_v1	5
13	M2_temporal_cortex__medi_v1	33
13	M2_thalamus__medi_v1	5
13	M2_thalamus__mega_extra_v1	6
14	F1-3-temporal_cortex-new_ref	16
14	F1_cerebellum_Y__medi_v1	20
14	F2-2-cerebellum-10X_109_new_ref	20
14	F2-3-temporal_cortex-WF-3732-EP-2-TL_new_ref	2
14	F2-4-frontal_lobe-10X-1-new_ref	3
14	F2-4-frontal_lobe-EP_10X-1-fl_new_ref	1
14	F2_frontal_lobe__medi_v1	7
14	F2_occipital_cortex__medi_v1	7
14	F2_thalamus__medi_v1	234
14	M1-6-thalamus-Sample_VF-3352-10X-2-new_ref	1
14	M2-2-cerebellum-10X_108_new_ref	89
14	M2_frontal_lobe__medi_v1	1
14	M2_occipital_cortex_N__medi_v1	4
14	M2_occipital_cortex_Y__medi_v1	3
14	M2_temporal_cortex__medi_v1	4
14	M2_thalamus__medi_v1	65
14	M2_thalamus__mega_extra_v1	150
15	F1-3-temporal_cortex-new_ref	205
15	F2-3-temporal_cortex-WF-3732-EP-2-TL_new_ref	67
15	F2-4-frontal_lobe-10X-1-new_ref	8
15	F2-4-frontal_lobe-EP_10X-1-fl_new_ref	37
15	F2_frontal_lobe__medi_v1	9
15	F2_occipital_cortex__medi_v1	32
15	F2_thalamus__medi_v1	8
15	M1-1-occipital_cortex-10X_21_023_new_ref	51
15	M2_frontal_lobe__medi_v1	41
15	M2_frontal_lobe__mega_v1_samples	115
15	M2_occipital_cortex_N__medi_v1	9
15	M2_occipital_cortex_Y__medi_v1	5
15	M2_temporal_cortex__medi_v1	37
16	F1-3-temporal_cortex-new_ref	4
16	F1_cerebellum_Y__medi_v1	64
16	F2-2-cerebellum-10X_109_new_ref	351
16	F2-4-frontal_lobe-10X-1-new_ref	6
16	F2_thalamus__medi_v1	3
16	M1-6-thalamus-Sample_VF-3352-10X-2-new_ref	4
16	M2-2-cerebellum-10X_108_new_ref	166
16	M2_thalamus__medi_v1	1
16	M2_thalamus__mega_extra_v1	1
17	F1-3-temporal_cortex-new_ref	4
17	F1_cerebellum_Y__medi_v1	44
17	F2-2-cerebellum-10X_109_new_ref	267
17	F2-3-temporal_cortex-WF-3732-EP-2-TL_new_ref	3
17	F2-4-frontal_lobe-10X-1-new_ref	4
17	F2-4-frontal_lobe-EP_10X-1-fl_new_ref	1
17	F2_frontal_lobe__medi_v1	1
17	F2_occipital_cortex__medi_v1	1
17	F2_thalamus__medi_v1	1
17	M1-6-thalamus-Sample_VF-3352-10X-2-new_ref	5
17	M2-2-cerebellum-10X_108_new_ref	240
17	M2_occipital_cortex_Y__medi_v1	2
17	M2_thalamus__mega_extra_v1	2
18	F1-3-temporal_cortex-new_ref	40
18	F1_cerebellum_Y__medi_v1	6
18	F2-2-cerebellum-10X_109_new_ref	26
18	F2-3-temporal_cortex-WF-3732-EP-2-TL_new_ref	7
18	F2-4-frontal_lobe-10X-1-new_ref	65
18	F2-4-frontal_lobe-EP_10X-1-fl_new_ref	22
18	F2_frontal_lobe__medi_v1	8
18	F2_occipital_cortex__medi_v1	15
18	F2_thalamus__medi_v1	22
18	M1-1-occipital_cortex-10X_21_023_new_ref	41
18	M1-6-thalamus-Sample_VF-3352-10X-2-new_ref	10
18	M2-2-cerebellum-10X_108_new_ref	58
18	M2_frontal_lobe__medi_v1	19
18	M2_frontal_lobe__mega_v1_samples	10
18	M2_occipital_cortex_N__medi_v1	36
18	M2_occipital_cortex_Y__medi_v1	3
18	M2_temporal_cortex__medi_v1	33
18	M2_thalamus__medi_v1	5
18	M2_thalamus__mega_extra_v1	10
19	F2-2-cerebellum-10X_109_new_ref	3
19	F2-3-temporal_cortex-WF-3732-EP-2-TL_new_ref	9
19	F2-4-frontal_lobe-EP_10X-1-fl_new_ref	2
19	F2_thalamus__medi_v1	1
19	M1-1-occipital_cortex-10X_21_023_new_ref	27
19	M2-2-cerebellum-10X_108_new_ref	353
19	M2_occipital_cortex_N__medi_v1	32
19	M2_temporal_cortex__medi_v1	5
20	F1_cerebellum_Y__medi_v1	19
20	F2-2-cerebellum-10X_109_new_ref	186
20	M2-2-cerebellum-10X_108_new_ref	2
21	F1-3-temporal_cortex-new_ref	1
21	F1_cerebellum_Y__medi_v1	1
21	F2-2-cerebellum-10X_109_new_ref	3
21	F2-4-frontal_lobe-10X-1-new_ref	1
21	F2_frontal_lobe__medi_v1	1
21	F2_occipital_cortex__medi_v1	2
21	F2_thalamus__medi_v1	1
21	M2-2-cerebellum-10X_108_new_ref	5
21	M2_frontal_lobe__medi_v1	2
21	M2_occipital_cortex_N__medi_v1	44
21	M2_temporal_cortex__medi_v1	2
21	M2_thalamus__medi_v1	3
21	M2_thalamus__mega_extra_v1	3
22	F1-3-temporal_cortex-new_ref	2
23	F2-4-frontal_lobe-EP_10X-1-fl_new_ref	1
23	M2-2-cerebellum-10X_108_new_ref	1

### Sheet: S6. OMIA gene
Table S2. 87 genes associated with dog nervous system diseases in the Online Mendelian Inheritance in Animals (OMIA) database
Gene Symbol	Gene Description	Species Scientific Name	Species Common Name	Gene Type
ACADM	acyl-CoA dehydrogenase, C-4 to C-12 straight chain	Canis lupus familiaris	dog	protein-coding
ALDH5A1	aldehyde dehydrogenase 5 family, member A1	Canis lupus familiaris	dog	protein-coding
AMPD2	adenosine monophosphate deaminase 2	Canis lupus familiaris	dog	protein-coding
APP	amyloid beta precursor protein	Canis lupus familiaris	dog	protein-coding
ARHGEF10	Rho guanine nucleotide exchange factor (GEF) 10	Canis lupus familiaris	dog	protein-coding
ATF2	activating transcription factor 2	Canis lupus familiaris	dog	protein-coding
ATG4D	autophagy related 4D, cysteine peptidase	Canis lupus familiaris	dog	protein-coding
ATP13A2	ATPase type 13A2	Canis lupus familiaris	dog	protein-coding
ATP1B2	ATPase, Na+/K+ transporting, beta 2 polypeptide	Canis lupus familiaris	dog	protein-coding
BCAN	brevican	Canis lupus familiaris	dog	protein-coding
CAPN1	calpain 1, (mu/I) large subunit	Canis lupus familiaris	dog	protein-coding
CHAT	choline O-acetyltransferase	Canis lupus familiaris	dog	protein-coding
CHRNE	cholinergic receptor, nicotinic, epsilon (muscle)	Canis lupus familiaris	dog	protein-coding
CLN5	ceroid-lipofuscinosis, neuronal 5	Canis lupus familiaris	dog	protein-coding
CLN6	ceroid-lipofuscinosis, neuronal 6, late infantile, variant	Canis lupus familiaris	dog	protein-coding
CLN8	ceroid-lipofuscinosis, neuronal 8 (epilepsy, progressive with mental retardation)	Canis lupus familiaris	dog	protein-coding
CNTNAP1	contactin associated protein 1	Canis lupus familiaris	dog	protein-coding
CTSD	cathepsin D	Canis lupus familiaris	dog	protein-coding
CYTB	cytochrome b	Canis lupus familiaris	dog	protein-coding
DNM1	dynamin 1	Canis lupus familiaris	dog	protein-coding
EFNB3	ephrin B3	Canis lupus familiaris	dog	protein-coding
FAM134B	family with sequence similarity 134, member B	Canis lupus familiaris	dog	protein-coding
FNIP2	folliculin interacting protein 2	Canis lupus familiaris	dog	protein-coding
GDNF	glial cell derived neurotrophic factor	Canis lupus familiaris	dog	protein-coding
GFAP	glial fibrillary acidic protein	Canis lupus familiaris	dog	protein-coding
GJA9	gap junction protein, alpha 9, 59kDa	Canis lupus familiaris	dog	protein-coding
GLB1	galactosidase, beta 1	Canis lupus familiaris	dog	protein-coding
GLRA1	glycine receptor, alpha 1	Canis lupus familiaris	dog	protein-coding
GRM1	glutamate receptor, metabotropic 1	Canis lupus familiaris	dog	protein-coding
HACE1	HECT domain and ankyrin repeat containing E3 ubiquitin protein ligase 1	Canis lupus familiaris	dog	protein-coding
HEXA	hexosaminidase A (alpha polypeptide)	Canis lupus familiaris	dog	protein-coding
HEXB	hexosaminidase B (beta polypeptide)	Canis lupus familiaris	dog	protein-coding
IBA57	IBA57 homolog, iron-sulfur cluster assembly	Canis lupus familiaris	dog	protein-coding
ITPR1	inositol 1,4,5-trisphosphate receptor, type 1	Canis lupus familiaris	dog	protein-coding
ITPR3	inositol 1,4,5-trisphosphate receptor type 3	Canis lupus familiaris	dog	protein-coding
KCNIP4	Kv channel interacting protein 4	Canis lupus familiaris	dog	protein-coding
KCNJ10	potassium channel, inwardly rectifying subfamily J, member 10	Canis lupus familiaris	dog	protein-coding
L2HGDH	L-2-hydroxyglutarate dehydrogenase	Canis lupus familiaris	dog	protein-coding
MECR	mitochondrial trans-2-enoyl-CoA reductase	Canis lupus familiaris	dog	protein-coding
MFF	mitochondrial fission factor	Canis lupus familiaris	dog	protein-coding
MFN2	mitofusin 2	Canis lupus familiaris	dog	protein-coding
MFSD8	major facilitator superfamily domain containing 8	Canis lupus familiaris	dog	protein-coding
MPZ	myelin protein zero	Canis lupus familiaris	dog	protein-coding
MTMR2	myotubularin related protein 2	Canis lupus familiaris	dog	protein-coding
MTTY	TRANSFER RNA, MITOCHONDRIAL, TYROSINE	Canis lupus familiaris	dog	tRNA
MYO5A	myosin VA	Canis lupus familiaris	dog	protein-coding
NAPEPLD	N-acyl phosphatidylethanolamine phospholipase D	Canis lupus familiaris	dog	protein-coding
NDRG1	N-myc downstream regulated 1	Canis lupus familiaris	dog	protein-coding
NDUFS7	NADH:ubiquinone oxidoreductase core subunit S7	Canis lupus familiaris	dog	protein-coding
NKX2-8	NK2 homeobox 8	Canis lupus familiaris	dog	protein-coding
PARK7	parkinson protein 7	Canis lupus familiaris	dog	protein-coding
PCYT2	phosphate cytidylyltransferase 2, ethanolamine	Canis lupus familiaris	dog	protein-coding
PIGN	phosphatidylinositol glycan anchor biosynthesis, class N	Canis lupus familiaris	dog	protein-coding
PLA2G6	phospholipase A2, group VI (cytosolic, calcium-independent)	Canis lupus familiaris	dog	protein-coding
PLP1	proteolipid protein 1	Canis lupus familiaris	dog	protein-coding
PNPLA8	patatin-like phospholipase domain containing 8	Canis lupus familiaris	dog	protein-coding
PPT1	palmitoyl-protein thioesterase 1	Canis lupus familiaris	dog	protein-coding
RAB24	RAB24, member RAS oncogene family	Canis lupus familiaris	dog	protein-coding
RAB3GAP1	RAB3 GTPase activating protein subunit 1 (catalytic)	Canis lupus familiaris	dog	protein-coding
RALGAPA1	Ral GTPase activating protein, alpha subunit 1 (catalytic)	Canis lupus familiaris	dog	protein-coding
RB1CC1	RB1 inducible coiled-coil 1	Canis lupus familiaris	dog	protein-coding
RELN	reelin	Canis lupus familiaris	dog	protein-coding
RNF170	ring finger protein 170	Canis lupus familiaris	dog	protein-coding
SACS	sacsin molecular chaperone	Canis lupus familiaris	dog	protein-coding
SBF2	SET binding factor 2	Canis lupus familiaris	dog	protein-coding
SCN8A	sodium channel, voltage gated, type VIII alpha subunit	Canis lupus familiaris	dog	protein-coding
SCN9A	sodium channel, voltage-gated, type IX, alpha subunit	Canis lupus familiaris	dog	protein-coding
SEL1L	sel-1 suppressor of lin-12-like (C. elegans)	Canis lupus familiaris	dog	protein-coding
SEPP1	selenoprotein P, plasma, 1	Canis lupus familiaris	dog	protein-coding
SERAC1	serine active site containing 1	Canis lupus familiaris	dog	protein-coding
SH3TC2	SH3 domain and tetratricopeptide repeats 2	Canis lupus familiaris	dog	protein-coding
SLC12A6	solute carrier family 12 (potassium/chloride transporter), member 6	Canis lupus familiaris	dog	protein-coding
SLC19A3	solute carrier family 19 (thiamine transporter), member 3	Canis lupus familiaris	dog	protein-coding
SLC25A12	solute carrier family 25 (aspartate/glutamate carrier), member 12	Canis lupus familiaris	dog	protein-coding
SLC6A5	solute carrier family 6 (neurotransmitter transporter), member 5	Canis lupus familiaris	dog	protein-coding
SNX14	sorting nexin 14	Canis lupus familiaris	dog	protein-coding
SOD1	superoxide dismutase 1, soluble	Canis lupus familiaris	dog	protein-coding
SP110	SP110 nuclear body protein	Canis lupus familiaris	dog	protein-coding
SPTBN2	spectrin, beta, non-erythrocytic 2	Canis lupus familiaris	dog	protein-coding
TECPR2	tectonin beta-propeller repeat containing 2	Canis lupus familiaris	dog	protein-coding
TNR	tenascin R	Canis lupus familiaris	dog	protein-coding
TPP1	tripeptidyl peptidase I	Canis lupus familiaris	dog	protein-coding
TSEN54	TSEN54 tRNA splicing endonuclease subunit	Canis lupus familiaris	dog	protein-coding
TTPA	alpha tocopherol transfer protein	Canis lupus familiaris	dog	protein-coding
VLDLR	very low density lipoprotein receptor	Canis lupus familiaris	dog	protein-coding
VMP1	vacuole membrane protein 1	Canis lupus familiaris	dog	protein-coding
VPS11	vacuolar protein sorting 11 homolog (S. cerevisiae)	Canis lupus familiaris	dog	protein-coding

### Sheet: S7. OMIA_cerebellum_disorder
Table S3. 21 genes associated with canine disorders of the cerebellum from OMIA
OMIA ID	Phene	Species Scientific Name	Species Common Name	Gene	Year Key Mutation First Reported	Date Last Modified
OMIA:002110-9615	Ataxia, cerebellar, ATP1B2-related	Canis lupus familiaris	dog	ATP1B2	2017	2025-05-09
OMIA:001913-9615	Ataxia, cerebellar, juvenile to adolescent, RAB24-related	Canis lupus familiaris	dog	RAB24	2014	2025-09-01
OMIA:002240-9615	Ataxia, cerebellar, KCNIP4-related	Canis lupus familiaris	dog	KCNIP4	2020	2023-06-05
OMIA:002089-9615	Ataxia, cerebellar, KCNJ10-related	Canis lupus familiaris	dog	KCNJ10	2014	2025-09-20
OMIA:000078-9615	Ataxia, cerebellar, neonatal, GRM1-related	Canis lupus familiaris	dog	GRM1	2011	2025-05-09
OMIA:001692-9615	Ataxia, cerebellar, progressive early-onset, SEL1L-related	Canis lupus familiaris	dog	SEL1L	2012	2025-05-09
OMIA:002757-9615	Ataxia, cerebellar, RALGAPA1-related	Canis lupus familiaris	dog	RALGAPA1	2023	2023-08-30
OMIA:002367-9615	Ataxia, cerebellar, SELENOP-related	Canis lupus familiaris	dog	SEPP1	2021	2025-05-09
OMIA:002522-9615	Ataxia, HACE1-related	Canis lupus familiaris	dog	HACE1	2022	2022-01-29
OMIA:002780-9615	Ataxia, spastic, SACS-related	Canis lupus familiaris	dog	SACS	2023	2023-10-02
OMIA:001820-9615	Ataxia, spinocerebellar, CAPN1-related	Canis lupus familiaris	dog	CAPN1	2013	2025-05-09
OMIA:002097-9615	Ataxia, spinocerebellar, ITPR1-related	Canis lupus familiaris	dog	ITPR1	2015	2025-05-09
OMIA:002194-9615	Ataxia, spinocerebellar, SCN8A-related	Canis lupus familiaris	dog	SCN8A	2019	2019-05-15
OMIA:002279-9615	Ataxia, spinocerebellar, SLC12A6-related	Canis lupus familiaris	dog	SLC12A6	2019	2020-06-18
OMIA:002092-9615	Ataxia, spinocerebellar, SPTBN2-related	Canis lupus familiaris	dog	SPTBN2	2012	2025-05-09
OMIA:002602-9615	Cerebellar abiotrophy, VMP1-related	Canis lupus familiaris	dog	VMP1	2022	2023-06-23
OMIA:002034-9615	Cerebellar cortical degeneration, SNX14-related	Canis lupus familiaris	dog	SNX14	2016	2025-05-09
OMIA:002294-9615	Cerebellar degeneration-myositis complex, SLC25A12-related	Canis lupus familiaris	dog	SLC25A12	2019	2022-08-04
OMIA:001947-9615	Cerebellar hypoplasia, VLDLR-associated	Canis lupus familiaris	dog	VLDLR	2015	2024-09-30
OMIA:001867-9615	Lissencephaly and cerebellar hypoplasia, RELN-related	Canis lupus familiaris	dog	RELN	2023	2024-10-14
OMIA:002838-9615	Pontocerebellar hypoplasia, AMPD2-related	Canis lupus familiaris	dog	AMPD2	2024	2024-04-08

### Sheet: S8. Clustering settings
Table S4: Cell clustering settings
Dataset		Number of PCs retained	Resolution for clustering
Dog	All cells	50	1.2
Dog	Neurons	30	0.4
Dog	Inhibitory neurons	10	0.4
Dog	Neuroglia	15	0.4
Dog	Astrocytes	10	0.2
Dog	Cerebellum-only	12	0.4
Dog-human-mouse	All cells	50	1.2
Dog-human-mouse	Oligodendrocytes	10	0.2
